# *SpatialBench*: Comparative cross-platform benchmarking of high-resolution spatial transcriptomics using matched mouse lymphoid tissue

**DOI:** 10.64898/2026.04.29.721531

**Authors:** Ashleigh Solano, Raymond K. H. Yip, Changqing Wang, Daniela Amann-Zalcenstein, Pradeep Rajasekhar, Ishrat Zaman, Allan Motyer, Marek Cmero, Yang Xu, Yining Pan, Casey J. A. Anttila, Stephanie I. Studniberg, Peter F. Hickey, Layla Wang, Callum J. Sargeant, Ling Ling, Yunshun Chen, Ruvimbo D. Mishi, Lisa J. Ioannidis, Kim L. Good-Jacobson, Hamish W. King, Kelly L. Rogers, Diana S. Hansen, Rory Bowden, Matthew E. Ritchie

**Author notes:** These authors contributed equally as co-first (Ashleigh Solano, Raymond K. H. Yip, Changqing Wang, Daniela Amann-Zalcenstein). These authors contributed equally as co-last (Kelly L. Rogers, Diana S. Hansen, Rory Bowden, Matthew E. Ritchie).

## Abstract

Spatial transcriptomics (ST) has rapidly expanded with the introduction of multiple high-resolution platforms, yet cross-platform benchmarking remains limited and largely focused on technical performance. Here we present *SpatialBench*, a matched multi-platform resource comprising Visium HD, Xenium and MERSCOPE data together with single-cell and single-nucleus references from a malaria-challenged wild-type and B cell-specific *Tbx21* knockout mouse spleen model. In this system, loss of T-bet in B cells disrupts germinal center (GC) polarization and antibody maturation, providing a biologically grounded benchmark for technology comparison. We leveraged this system to systematically evaluate ST platform performance using technical and biological readouts. Across platforms, immune organization and *Tbx21*-associated programs were consistently recovered, indicating robustness of major biological signals. Platforms instead differed in the level of biological resolution accessible. Visium HD enabled transcriptome-scale GC characterization and, together with Xenium, resolved dark and light zone organization, whereas GC zonation was not resolved in MERSCOPE, consistent with differences in transcript detection sensitivity. *SpatialBench* provides a biologically defined reference dataset for evaluation of ST technologies, method development, computational benchmarking, and studies of GC spatial organization in lymphoid tissue.
