## Supplemental Table 1 for "*SpatialBench*: Comparative cross-platform benchmarking of high-resolution spatial transcriptomics using matched mouse lymphoid tissue"

### Sheet: Supplementary Table 1
	Supplementary Table 1. SpatialBench sample metadata and processing information.
		Slide	Batch	Sample ID	Included in manuscript	Instrument software	Comments
	MERSCOPE	1	1	WT708	No	232.230125.316b	Significant gel deformation reduced transcript detection.
				WT710	No		Significant gel deformation reduced transcript detection.
				CTRL173b	No		Significant gel deformation reduced transcript detection.
				KO168a	No		Significant gel deformation reduced transcript detection.
		2	2	WT544	No	232.230125.316b	Significant gel deformation reduced transcript detection.
				WT709	No		Significant gel deformation reduced transcript detection.
				CTRL174a	No		Significant gel deformation reduced transcript detection.
				KO166b	No		Significant gel deformation reduced transcript detection.
		3	3	WT545	No	232.230125.316b	Significant gel deformation reduced transcript detection.
				WT713	No		Significant gel deformation reduced transcript detection.
				CTRL172	No		Significant gel deformation reduced transcript detection.
				KO167	No		Significant gel deformation reduced transcript detection.
		4	4	WT544	No	n/a	Gel detachment. Did not proceed to RNA imaging.
				WT545	No		Gel detachment. Did not proceed to RNA imaging.
				CTRL174a	No		Gel detachment. Did not proceed to RNA imaging.
				KO166b	No		Gel detachment. Did not proceed to RNA imaging.
		5	5	CTRL174a	No	232.230125.316b	Significant gel deformation reduced transcript detection.
				KO166b	No		Significant gel deformation reduced transcript detection.
		6	6	CTRL172c	No	232.230125.316b	Notable tissue folding reduced transcript detection.
				CTRL174a	Yes		n/a
				KO166b	Yes		n/a
		7	7	WT709	No	n/a	Gel detachment. Did not proceed to RNA imaging.
				CTRL174	No		Gel detachment. Did not proceed to RNA imaging.
				KO166	No		Gel detachment. Did not proceed to RNA imaging.
		8		WT713	No		Gel detachment. Did not proceed to RNA imaging.
				CTRL172	No		Gel detachment. Did not proceed to RNA imaging.
				KO167	No		Gel detachment. Did not proceed to RNA imaging.
		9		WT710	No		Gel detachment. Did not proceed to RNA imaging.
				CTRL173	No		Gel detachment. Did not proceed to RNA imaging.
				KO168	No		Gel detachment. Did not proceed to RNA imaging.
		10	8	WT709	No	n/a	Gel detachment. Did not proceed to RNA imaging.
				CTRL174	No		Gel detachment. Did not proceed to RNA imaging.
				KO166	No		Gel detachment. Did not proceed to RNA imaging.
		11		WT713	No		Gel detachment. Did not proceed to RNA imaging.
				CTRL172	No		Gel detachment. Did not proceed to RNA imaging.
				KO167	No		Gel detachment. Did not proceed to RNA imaging.
		12		WT710	No	233.230615.567	Significant gel deformation reduced transcript detection.
				CTRL173	No		Significant gel deformation reduced transcript detection.
				KO168	No		Significant gel deformation reduced transcript detection.
		13	9	WT709	No	n/a	Gel detachment. Did not proceed to RNA imaging.
				CTRL174	No		Gel detachment. Did not proceed to RNA imaging.
				KO166	No		Gel detachment. Did not proceed to RNA imaging.
		14		WT713	No		Gel detachment. Did not proceed to RNA imaging.
				CTRL172	No		Gel detachment. Did not proceed to RNA imaging.
				KO167	No		Gel detachment. Did not proceed to RNA imaging.
		15		WT710	No	233.230615.567	Significant gel deformation reduced transcript detection.
				CTRL173	Yes		n/a
				KO168	Yes		Notable gel deformation reduced transcript detection at tissue edge.
		16	10	WT713	No	233.230615.567	Localised out-of-focus imaging in certain splenic spaces.
				CTRL172	Yes		n/a
				KO167	Yes		n/a
		17	11	WT710	No	n/a	Gel detachment. Did not proceed to RNA imaging.
				CTRL173	No		Gel detachment. Did not proceed to RNA imaging.
				KO168	No		Gel detachment. Did not proceed to RNA imaging.
		18	12	WT709	No	233.230615.567	Significant gel deformation reduced transcript detection.
				CTRL174	No		Significant gel deformation reduced transcript detection.
				KO166	No		Significant gel deformation reduced transcript detection.
		19	13	WT709	Yes	233.230615.567	n/a
				WT710	Yes		n/a
				WT713	Yes		n/a
		20	14	CTRL173	No	233.230615.567	Significant gel deformation reduced transcript detection.
				CTRL174	No		Significant gel deformation reduced transcript detection.
				KO168	No		Significant gel deformation reduced transcript detection.
		21	15	CTRL173	No	233.230615.567	Significant gel deformation reduced transcript detection.
				CTRL174	No		Significant gel deformation reduced transcript detection.
				KO168	No		Significant gel deformation reduced transcript detection.
		22	16	CTRL173	No	233.230615.567	Significant gel deformation reduced transcript detection.
				CTRL174	No		Significant gel deformation reduced transcript detection.
				KO168	No		Significant gel deformation reduced transcript detection.
	Visium HD	1	1	KO168	Yes	n/a	n/a
				WT709	Yes		n/a
		2		KO167	Yes		n/a
				WT713	Yes		n/a
	Xenium	1	1	CTRL174	No	1.7.6.0	Artifactual spatial gradient in transcripts density across the tissue.
				WT709	No		Artifactual spatial gradient in transcripts density across the tissue.
				WT710	No		Artifactual spatial gradient in transcripts density across the tissue.
				CTRL172	No		Artifactual spatial gradient in transcripts density across the tissue.
				KO168	No		Artifactual spatial gradient in transcripts density across the tissue.
		2		KO166	Yes		n/a
				KO167	Yes		n/a
				WT713	Yes		n/a
				CTRL173	Yes		n/a
		3	2	WT710	Yes	1.8.2.1	n/a
				CTRL172	Yes		n/a
				KO168	Yes		n/a
				CTRL174	Yes		n/a
				WT709	Yes		n/a
		4	3	CTRL173	Yes	3.1.0.0	n/a
				WT710	Yes		n/a
				WT709	Yes		n/a
				CTRL174	Yes		n/a
				CTRL172	Yes		n/a
	snRNA-seq	Capture 1	1	WT709	Yes	n/a	n/a
		Capture 2		WT713	Yes		n/a
	scRNA-seq	Capture 1	1	WT708	Yes	n/a	Previously published in Du et al. Genome Biology, 2025. https://doi.org/10.1186/s13059-025-03543-4
				WT709
				WT713
