## Supplemental Table 2 for "*SpatialBench*: Comparative cross-platform benchmarking of high-resolution spatial transcriptomics using matched mouse lymphoid tissue"

### Sheet: Supplementary Table 2
	Supplementary Table 2. Gene panel composition for MERSCOPE and Xenium assays
	MERSCOPE (n=91)	Xenium (n=100)
	Adgre1	Actb
	Aicda	Adgre1
	Akap12	Aicda
	Ankrd33b	Akap12
	B3gnt5	Ankrd33b
	Bad	B3gnt5
	Bbc3	Bad
	Bcl10	Bbc3
	Bcl2	Bcl10
	Bcl2a1a	Bcl2
	Bcl2l1	Bcl2a1a
	Bcl2l11	Bcl2l1
	Bcl2l2	Bcl2l11
	Bcl6	Bcl2l2
	Bcr	Bcl6
	Bhlhe41	Bcr
	Bmi1	Bhlhe41
	Brd4	Bmi1
	Ccl19	Brd4
	Ccnd3	Ccl19
	Cd19	Ccnd3
	Cd209b	Cd19
	Cd22	Cd209b
	Cd274	Cd22
	Cd38	Cd274
	Cd3d	Cd38
	Cd3e	Cd3d
	Cd4	Cd3e
	Cd40	Cd4
	Cd68	Cd40
	Cd72	Cd68
	Cd80	Cd72
	Cd83	Cd80
	Cd86	Cd83
	Cd8a	Cd86
	Cdca8	Cd8a
	Cox6a2	Cdca8
	Cr2	Cox6a2
	Csf1r	Cr2
	Ctcfl	Csf1r
	Cxcl10	Ctcfl
	Cxcr3	Cxcl10
	Dnmt3b	Cxcr3
	Egfl7	Cyp4f16
	Ep300	Dnmt3b
	Ezh2	Dpt
	Fcer2a	Egfl7
	Ffar2	Ep300
	Foxp3	Ezh2
	Gpsm2	Fcer2a
	Gstt2	Ffar2
	Gzma	Foxp3
	H2-Q6	Gpsm2
	Hdac1	Gstt2
	Hmox1	Gzma
	Ifi30	H2-Q6
	Ighd	Hdac1
	Jchain	Hmox1
	Lmo4	Ifi30
	Map3k14	Ighd
	Mcl1	Ighm
	Mdm2	Jchain
	Mmp12	Lmo4
	Ncr1	Madcam1
	Nek2	Map3k14
	Ngp	Mcl1
	Otub2	Mdm2
	Pfn2	Mmp12
	Pik3ca	Ncr1
	Pmaip1	Nek2
	Pola1	Ngp
	Ppt1	Otub2
	Prkab2	Pfn2
	Prkar1a	Pik3ca
	Prmt5	Pmaip1
	Rgs13	Pola1
	Rheb	Ppp1r14a
	Rrm1	Ppt1
	S100a9	Prkab2
	Scn8a	Prkar1a
	Serpinb6b	Prmt5
	Siglech	Rgs13
	Stx11	Rheb
	Tbx21	Rrm1
	Tcf3	S100a9
	Tet2	Scn8a
	Tifa	Serpinb6b
	Tnfsf11	Siglech
	Tpx2	Spib
	Trac	Stx11
	Trp53	Tbx21
		Tcf3
		Tet2
		Tifa
		Tnfsf11
		Tpx2
		Trac
		Trp53
		Xcr1
		Zfp366
